# Human SHED-derived extracellular cues activate a specialized neuroprotective and regenerative program in developing retinal ganglion cells

**DOI:** 10.64898/2026.06.25.733625

**Authors:** Marian Mellen, Gema Garcia-Guirado, Laura Botana, Enrique Calvo, Yariliz Sencion, Mattia Biondo, Javier Díez-Mata, Jesus Vazquez, Ismael Santa-Maria, Maite Iglesias

## Abstract

Axonal degeneration and insufficient neuronal survival remain major barriers to central nervous system repair. Stem cells from human exfoliated deciduous teeth (SHED) represent an accessible, developmentally immature, neural crest-derived mesenchymal stem cell population with potential relevance for neuroregenerative medicine. Here, we show that SHED display enhanced proliferative stability, preserved mesenchymal identity, and more sustained expansion capacity than adult dental pulp stem cells, supporting their suitability for scalable regenerative applications. Using embryonic chick retinal explants at neurogenic and post-neurogenic stages, we demonstrate that SHED robustly promote retinal ganglion cell axonogenesis, axonal regeneration, and neuronal survival. At embryonic day 5, SHED enhanced axonal outgrowth in both newly generated EdU⁺/TUJ1⁺ neurons and pre-existing EdU⁻/TUJ1⁺ retinal ganglion cells. At embryonic day 13, when retinal neurons are post-mitotic and intrinsically less regenerative, SHED still significantly increased regenerative axonal extension and reduced developmental cell death. To investigate the molecular mechanisms underlying the neuroprotective and axogenic effects of SHED, proteomic profiling of SHED-retina co-culture secretomes was performed, revealing a highly enriched extracellular environment containing matrix-associated and neurodevelopmental proteins, including thrombospondin-1 (THBS1), galectin1 and 3, and multiple proteins associated with IGF2 pathway. Proteomic analysis of the SHED secretome, together with prior evidence implicating thrombospondin signaling in neuronal development and synaptogenesis, identified THBS1 as a strong candidate mediator of SHED-induced effects in chick retinal co-culture systems. Neutralization of THBS1, particularly in combination with gabapentin-mediated blockade of α2δ-1-dependent thrombospondin signaling, markedly reduced SHED-induced axonal growth and induced neuritic swellings consistent with impaired axonal integrity. In contrast, inhibition of THBS1 signaling did not significantly abolish the neuroprotective effect of SHED on neuronal survival, suggesting that distinct paracrine mechanisms independently regulate axonal regeneration and cell survival. Together, these findings demonstrate that SHED-derived combined secreted factors promote neuronal survival and axonal regeneration through partially divergent extracellular matrix-associated developmental pathways, positioning SHED and their secretome as promising candidates for cell-based and cell-free neuroregenerative strategies.
