## Supplementary Table 1 for "Human SHED-derived extracellular cues activate a specialized neuroprotective and regenerative program in developing retinal ganglion cells"

### Sheet: A. UniProtKB Homo sapiens
protein	SHED.1 z-score	SHED.2 z-score	SHED.3 z-score	SHED+RETINA.1 z-score	SHED+RETINA.2 z-score	NOP	Description	gene	LIMMA	TTEST
P02751-1	0.225325	0.202825	0.151737	-0.593714	0.694403	70	sp|P02751-1|FINC_HUMAN Isoform 1 of Fibronectin OS=Homo sapiens OX=9606 GN=FN1	FN1	0.760528	0.785654
P02787	0.954825	0.522719	0.953841	-0.29296		69	sp|P02787|TRFE_HUMAN Serotransferrin OS=Homo sapiens OX=9606 GN=TF PE=1 SV=5	TF	0.0549378
P02452	1.60101	1.4451	0.497214	-1.19425		59	sp|P02452|CO1A1_HUMAN Collagen alpha-1(I) chain OS=Homo sapiens OX=9606 GN=COL1A1 PE=1 SV=6	COL1A1	0.0108104
P08123	1.72408	1.37159	0.28161	-0.261105		57	sp|P08123|CO1A2_HUMAN Collagen alpha-2(I) chain OS=Homo sapiens OX=9606 GN=COL1A2 PE=1 SV=7	COL1A2	0.0993838
P07996	0.232501	0.244571	0.407347	-0.228783	0.180428	48	sp|P07996|TSP1_HUMAN Thrombospondin-1 OS=Homo sapiens OX=9606 GN=THBS1 PE=1 SV=2	THBS1	0.347039	0.155511
P60709	0.0920486	-0.119772	0.13549	-0.197572	1.53243	33	sp|P60709|ACTB_HUMAN Actin, cytoplasmic 1 OS=Homo sapiens OX=9606 GN=ACTB PE=1 SV=1	ACTB	0.29307	0.40466
P12111	-0.133771	-0.234407	-0.111825	0.753735	0.915604	28	sp|P12111|CO6A3_HUMAN Collagen alpha-3(VI) chain OS=Homo sapiens OX=9606 GN=COL6A3 PE=1 SV=5	COL6A3	0.015032	0.0010224
P21333	-0.182532	-0.289064	-0.103413	-0.499067	2.50501	27	sp|P21333|FLNA_HUMAN Filamin-A OS=Homo sapiens OX=9606 GN=FLNA PE=1 SV=4	FLNA	0.210202	0.36498
P08670	-1.39627	-1.84223	-0.90295	-0.224913		26	sp|P08670|VIME_HUMAN Vimentin OS=Homo sapiens OX=9606 GN=VIM PE=1 SV=4	VIM	0.0817486
Q12841	0.208739	0.0178723	0.16018	-0.584983	-0.184089	22	sp|Q12841|FSTL1_HUMAN Follistatin-related protein 1 OS=Homo sapiens OX=9606 GN=FSTL1 PE=1 SV=1	FSTL1	0.151337	0.0541267
P12109	0.0338651	0.00282698	0.0767998	-0.0940143	2.36239	20	sp|P12109|CO6A1_HUMAN Collagen alpha-1(VI) chain OS=Homo sapiens OX=9606 GN=COL6A1 PE=1 SV=3	COL6A1	0.176136	0.317247
Q99715	0.029324	0.0730444	0.00649293	-0.0136748	1.30621	19	sp|Q99715|COCA1_HUMAN Collagen alpha-1(XII) chain OS=Homo sapiens OX=9606 GN=COL12A1 PE=1 SV=2	COL12A1	0.228566	0.303625
P04264	-1.15867	-0.68855	-1.01897	2.69521		18	sp|P04264|K2C1_HUMAN Keratin, type II cytoskeletal 1 OS=Homo sapiens OX=9606 GN=KRT1 PE=1 SV=6	KRT1	0.000444712
P09486	0.614579	0.515881	0.335211	-0.869973	-0.476594	18	sp|P09486|SPRC_HUMAN SPARC OS=Homo sapiens OX=9606 GN=SPARC PE=1 SV=1	SPARC	0.0106104	0.00762348
Q9Y490	-0.341369	-0.821652	-0.175589	-0.829284		18	sp|Q9Y490|TLN1_HUMAN Talin-1 OS=Homo sapiens OX=9606 GN=TLN1 PE=1 SV=3	TLN1	0.452982
P04075	-0.299065	-0.468652	-0.49859	0.718015	0.75661	17	sp|P04075|ALDOA_HUMAN Fructose-bisphosphate aldolase A OS=Homo sapiens OX=9606 GN=ALDOA PE=1 SV=2	ALDOA	0.00782955	0.000752031
P24593	-0.68955	-0.812167	-0.911692	0.586407	0.0618724	17	sp|P24593|IBP5_HUMAN Insulin-like growth factor-binding protein 5 OS=Homo sapiens OX=9606 GN=IGFBP5 PE=1 SV=1	IGFBP5	0.0136865	0.0130087
P12814	-0.435339	-0.279055	-0.770429	0.00707973	0.223194	16	sp|P12814|ACTN1_HUMAN Alpha-actinin-1 OS=Homo sapiens OX=9606 GN=ACTN1 PE=1 SV=2	ACTN1	0.108302	0.057913
P02461	0.756402	1.1958	0.32494	-0.661693	-1.18709	16	sp|P02461|CO3A1_HUMAN Collagen alpha-1(III) chain OS=Homo sapiens OX=9606 GN=COL3A1 PE=1 SV=4	COL3A1	0.00550544	0.0212259
Q16270	0.832941	0.674819	0.531851	-1.19814	-0.274663	16	sp|Q16270|IBP7_HUMAN Insulin-like growth factor-binding protein 7 OS=Homo sapiens OX=9606 GN=IGFBP7 PE=1 SV=1	IGFBP7	0.0108601	0.029677
P35555	1.62174	1.41762	0.923944	-1.44777	-3.07435	15	sp|P35555|FBN1_HUMAN Fibrillin-1 OS=Homo sapiens OX=9606 GN=FBN1 PE=1 SV=4	FBN1	0.000686968	0.0124062
P13645	-1.15562	-0.674312	-0.731661	1.99604	-2.07617	15	sp|P13645|K1C10_HUMAN Keratin, type I cytoskeletal 10 OS=Homo sapiens OX=9606 GN=KRT10 PE=1 SV=6	KRT10	0.498249	0.631717
P06733	-0.862183	-0.538509	-0.592026	0.848579	1.15624	14	sp|P06733|ENOA_HUMAN Alpha-enolase OS=Homo sapiens OX=9606 GN=ENO1 PE=1 SV=2	ENO1	0.00188943	0.00236719
P08253	0.00941436	-0.276495	-0.187103	0.180766	1.03836	14	sp|P08253|MMP2_HUMAN 72 kDa type IV collagenase OS=Homo sapiens OX=9606 GN=MMP2 PE=1 SV=2	MMP2	0.089809	0.109589
P60174	-0.716021	-0.51778	-0.476406	0.781814	1.79522	13	sp|P60174|TPIS_HUMAN Triosephosphate isomerase OS=Homo sapiens OX=9606 GN=TPI1 PE=1 SV=4	TPI1	0.00367157	0.0174933
P18206	-0.786041	-1.00973	-0.612167	0.206903	1.29524	13	sp|P18206|VINC_HUMAN Vinculin OS=Homo sapiens OX=9606 GN=VCL PE=1 SV=4	VCL	0.0105717	0.0368399
P02768	1.2902	0.623965	1.17873	-0.860006	-1.91574	12	sp|P02768|ALBU_HUMAN Albumin OS=Homo sapiens OX=9606 GN=ALB PE=1 SV=2	ALB	0.00168524	0.0146317
P06396	0.535005	0.429669	0.410867	-0.898536	0.247863	12	sp|P06396|GELS_HUMAN Gelsolin OS=Homo sapiens OX=9606 GN=GSN PE=1 SV=1	GSN	0.112538	0.165936
P14618	-1.92823	-1.86522	-1.65008	1.89462	1.68142	12	sp|P14618|KPYM_HUMAN Pyruvate kinase PKM OS=Homo sapiens OX=9606 GN=PKM PE=1 SV=4	PKM	2.43289e-05	0.00011457
P01023	0.441289	0.421064	0.76763	0.291266	-2.64843	11	sp|P01023|A2MG_HUMAN Alpha-2-macroglobulin OS=Homo sapiens OX=9606 GN=A2M PE=1 SV=3	A2M	0.0866542	0.217084
P05121	-0.113546	-0.162878	-0.0233904	-0.599978	1.71936	11	sp|P05121|PAI1_HUMAN Plasminogen activator inhibitor 1 OS=Homo sapiens OX=9606 GN=SERPINE1 PE=1 SV=1	SERPINE1	0.370848	0.501634
P11142	-0.716751	-0.374658	-0.399381	0.485366	2.31069	10	sp|P11142|HSP7C_HUMAN Heat shock cognate 71 kDa protein OS=Homo sapiens OX=9606 GN=HSPA8 PE=1 SV=1	HSPA8	0.0166596	0.0721402
P35908	-0.697987	-0.198605	-0.609049	2.3477	-3.13845	10	sp|P35908|K22E_HUMAN Keratin, type II cytoskeletal 2 epidermal OS=Homo sapiens OX=9606 GN=KRT2 PE=1 SV=2	KRT2	0.945459	0.961909
O00391	0.276917	-0.256196	-0.173997	-0.250061	1.95814	10	sp|O00391|QSOX1_HUMAN Sulfhydryl oxidase 1 OS=Homo sapiens OX=9606 GN=QSOX1 PE=1 SV=3	QSOX1	0.226845	0.365188
P07355	-0.887409	-0.925267	-0.941809	1.49345	-0.0362105	9	sp|P07355|ANXA2_HUMAN Annexin A2 OS=Homo sapiens OX=9606 GN=ANXA2 PE=1 SV=2	ANXA2	0.0167051	0.0631767
P01024	0.44244	-0.122103	0.0281274	0.130549	-3.95965	9	sp|P01024|CO3_HUMAN Complement C3 OS=Homo sapiens OX=9606 GN=C3 PE=1 SV=2	C3	0.124533	0.278875
P20908	1.21296	1.21846	0.707008	-0.943327	-1.31213	9	sp|P20908|CO5A1_HUMAN Collagen alpha-1(V) chain OS=Homo sapiens OX=9606 GN=COL5A1 PE=1 SV=3	COL5A1	0.000757052	0.00352715
P02774	0.738369	0.418805	1.31603	-0.770551	-0.656646	9	sp|P02774|VTDB_HUMAN Vitamin D-binding protein OS=Homo sapiens OX=9606 GN=GC PE=1 SV=2	GC	0.00674771	0.0204622
P19823	0.64686	0.321367	1.12272	-0.717476	-0.552037	9	sp|P19823|ITIH2_HUMAN Inter-alpha-trypsin inhibitor heavy chain H2 OS=Homo sapiens OX=9606 GN=ITIH2 PE=1 SV=2	ITIH2	0.0105993	0.0225377
P35527	-0.756411	-0.108519	-0.0321329	2.12326	-3.05587	9	sp|P35527|K1C9_HUMAN Keratin, type I cytoskeletal 9 OS=Homo sapiens OX=9606 GN=KRT9 PE=1 SV=3	KRT9	0.91022	0.937131
Q15063	0.932733	0.853709	0.990767	-0.371414	-0.902832	9	sp|Q15063|POSTN_HUMAN Periostin OS=Homo sapiens OX=9606 GN=POSTN PE=1 SV=2	POSTN	0.00301065	0.00465725
P67936	-0.403455	-0.456726	-0.192643	-0.104472	1.97327	9	sp|P67936|TPM4_HUMAN Tropomyosin alpha-4 chain OS=Homo sapiens OX=9606 GN=TPM4 PE=1 SV=3	TPM4	0.0870124	0.198491
P23142	1.12742	0.897784	1.04415	-1.17799	-1.70572	8	sp|P23142|FBLN1_HUMAN Fibulin-1 OS=Homo sapiens OX=9606 GN=FBLN1 PE=1 SV=4	FBLN1	0.000301372	0.00142259
P04406	-0.813538	-0.713709	-0.955504	2.26338	-0.634304	8	sp|P04406|G3P_HUMAN Glyceraldehyde-3-phosphate dehydrogenase OS=Homo sapiens OX=9606 GN=GAPDH PE=1 SV=3	GAPDH	0.0942545	0.226943
P98160	-0.0568077	-0.098769	-0.577151	-0.776979	0.603932	8	sp|P98160|PGBM_HUMAN Basement membrane-specific heparan sulfate proteoglycan core protein OS=Homo sapiens OX=9606 GN=HSPG2 PE=1 SV=4	HSPG2	0.759147	0.795795
Q15113	-0.360324	0.233571	0.23798	0.0634661	-0.115571	8	sp|Q15113|PCOC1_HUMAN Procollagen C-endopeptidase enhancer 1 OS=Homo sapiens OX=9606 GN=PCOLCE PE=1 SV=2	PCOLCE	0.860749	0.827094
P63104	0.19767	0.674667	-0.160545	1.00248	-0.319343	8	sp|P63104|1433Z_HUMAN 14-3-3 protein zeta/delta OS=Homo sapiens OX=9606 GN=YWHAZ PE=1 SV=1	YWHAZ	0.843556	0.869469
P35556	2.01503	1.59728	0.962329	-1.92179	-3.40115	7	sp|P35556|FBN2_HUMAN Fibrillin-2 OS=Homo sapiens OX=9606 GN=FBN2 PE=1 SV=3	FBN2	0.000327689	0.00856234
P69905	0.401874	0.623378	0.729389	-0.235345	-1.2559	7	sp|P69905|HBA_HUMAN Hemoglobin subunit alpha OS=Homo sapiens OX=9606 GN=HBA1 PE=1 SV=2	HBA1HBA2	0.0171853	0.0449041
P00338	-1.39912	-1.75919	-1.07937	1.82177	-2.16826	7	sp|P00338|LDHA_HUMAN L-lactate dehydrogenase A chain OS=Homo sapiens OX=9606 GN=LDHA PE=1 SV=2	LDHA	0.308827	0.471526
P51884	0.231754	0.433419	0.745539	-0.958972	-1.68689	7	sp|P51884|LUM_HUMAN Lumican OS=Homo sapiens OX=9606 GN=LUM PE=1 SV=2	LUM	0.00312072	0.0125348
P35579	0.0970526	-0.153514	-0.0906751	0.360495	0.121824	7	sp|P35579|MYH9_HUMAN Myosin-9 OS=Homo sapiens OX=9606 GN=MYH9 PE=1 SV=4	MYH9	0.375769	0.114853
Q06830	-1.35486	-0.738354	-1.07128	1.05322	2.61317	7	sp|Q06830|PRDX1_HUMAN Peroxiredoxin-1 OS=Homo sapiens OX=9606 GN=PRDX1 PE=1 SV=1	PRDX1	0.00168384	0.0190948
P35442	-0.802117	-0.879004	-0.907848	-0.897404	2.69124	7	sp|P35442|TSP2_HUMAN Thrombospondin-2 OS=Homo sapiens OX=9606 GN=THBS2 PE=1 SV=2	THBS2	0.128556	0.279905
P16035	1.04057	1.14685	0.664052	-0.620042	-1.02983	7	sp|P16035|TIMP2_HUMAN Metalloproteinase inhibitor 2 OS=Homo sapiens OX=9606 GN=TIMP2 PE=1 SV=2	TIMP2	0.00195831	0.00529848
P07437	-2.13153	-1.50125	-1.8562	1.24432	0.961276	7	sp|P07437|TBB5_HUMAN Tubulin beta chain OS=Homo sapiens OX=9606 GN=TUBB PE=1 SV=2	TUBB	0.000150251	0.001462
O43707	-1.27238	-0.941405	-0.904202	0.255992	-0.516089	6	sp|O43707|ACTN4_HUMAN Alpha-actinin-4 OS=Homo sapiens OX=9606 GN=ACTN4 PE=1 SV=2	ACTN4	0.0497948	0.0679707
P02771	0.499799	0.194444	0.887199	-0.795434	-1.62136	6	sp|P02771|FETA_HUMAN Alpha-fetoprotein OS=Homo sapiens OX=9606 GN=AFP PE=1 SV=1	AFP	0.00545606	0.0229144
P02765	1.35316	0.889277	1.3612	-1.0826	-1.52996	6	sp|P02765|FETUA_HUMAN Alpha-2-HS-glycoprotein OS=Homo sapiens OX=9606 GN=AHSG PE=1 SV=2	AHSG	0.000360522	0.00240498
O43852	-0.568479	-0.644716	-0.596	0.354644	1.06054	6	sp|O43852|CALU_HUMAN Calumenin OS=Homo sapiens OX=9606 GN=CALU PE=1 SV=2	CALU	0.00917904	0.0157993
P49747	1.50931	1.0712	1.31855	-1.02267	-1.50588	6	sp|P49747|COMP_HUMAN Cartilage oligomeric matrix protein OS=Homo sapiens OX=9606 GN=COMP PE=1 SV=2	COMP	0.000286742	0.00182681
P13639	-1.17542	-1.30615	-0.924475	-0.0469064	2.50556	6	sp|P13639|EF2_HUMAN Elongation factor 2 OS=Homo sapiens OX=9606 GN=EEF2 PE=1 SV=4	EEF2	0.0195295	0.0910581
Q14315	-0.322022	-0.612719	0.0167726	-0.679582	2.18582	6	sp|Q14315|FLNC_HUMAN Filamin-C OS=Homo sapiens OX=9606 GN=FLNC PE=1 SV=3	FLNC	0.250303	0.40417
P08238	-0.871368	-0.252128	-0.40207	0.988474	1.33715	6	sp|P08238|HS90B_HUMAN Heat shock protein HSP 90-beta OS=Homo sapiens OX=9606 GN=HSP90AB1 PE=1 SV=4	HSP90AB1	0.00312192	0.00881675
P09382	-2.57212	-2.35123	-2.11147	1.76389	2.68815	6	sp|P09382|LEG1_HUMAN Galectin-1 OS=Homo sapiens OX=9606 GN=LGALS1 PE=1 SV=2	LGALS1	2.91872e-05	0.00128373
Q14767	2.22627	1.8602	1.2166	-1.28081		6	sp|Q14767|LTBP2_HUMAN Latent-transforming growth factor beta-binding protein 2 OS=Homo sapiens OX=9606 GN=LTBP2 PE=1 SV=3	LTBP2	0.00277753
P00558	-1.22227	-1.09869	-0.68552	0.621686	2.39876	6	sp|P00558|PGK1_HUMAN Phosphoglycerate kinase 1 OS=Homo sapiens OX=9606 GN=PGK1 PE=1 SV=3	PGK1	0.00481913	0.0363269
P62937	-0.917826	-0.881096	-1.17314	1.49739	-0.00907472	6	sp|P62937|PPIA_HUMAN Peptidyl-prolyl cis-trans isomerase A OS=Homo sapiens OX=9606 GN=PPIA PE=1 SV=2	PPIA	0.0136904	0.0566072
P26022	-0.571537	-1.26514	-0.835708	-0.378918	1.6238	6	sp|P26022|PTX3_HUMAN Pentraxin-related protein PTX3 OS=Homo sapiens OX=9606 GN=PTX3 PE=1 SV=3	PTX3	0.0546422	0.151546
Q15582	0.595585	0.49186	0.788629	0.291517	-1.75051	6	sp|Q15582|BGH3_HUMAN Transforming growth factor-beta-induced protein ig-h3 OS=Homo sapiens OX=9606 GN=TGFBI PE=1 SV=1	TGFBI	0.0720647	0.176412
P24821-4	-0.896764	-0.548254	-0.520414	0.189373	1.0836	6	sp|P24821-4|TENA_HUMAN Isoform 4 of Tenascin OS=Homo sapiens OX=9606 GN=TNC	TNC	0.0164988	0.0392273
Q71U36	-1.66787	-1.32982	-1.35816	1.07003	1.4305	6	sp|Q71U36|TBA1A_HUMAN Tubulin alpha-1A chain OS=Homo sapiens OX=9606 GN=TUBA1A PE=1 SV=1	TUBA1A	0.000162624	0.000799545
P07858	-0.878082	-0.830124	-0.616706	-0.457095	2.08584	5	sp|P07858|CATB_HUMAN Cathepsin B OS=Homo sapiens OX=9606 GN=CTSB PE=1 SV=3	CTSB	0.0755046	0.194084
Q16610	0.652256	0.251256	0.479336	-0.456541	0.939522	5	sp|Q16610|ECM1_HUMAN Extracellular matrix protein 1 OS=Homo sapiens OX=9606 GN=ECM1 PE=1 SV=2	ECM1	0.664908	0.712417
P22692	1.68232	1.50063	0.71523	-0.533939	-2.3539	5	sp|P22692|IBP4_HUMAN Insulin-like growth factor-binding protein 4 OS=Homo sapiens OX=9606 GN=IGFBP4 PE=1 SV=2	IGFBP4	0.00482079	0.0388704
Q06033	1.35831	1.31793	1.17788	-1.02923	-2.37205	5	sp|Q06033|ITIH3_HUMAN Inter-alpha-trypsin inhibitor heavy chain H3 OS=Homo sapiens OX=9606 GN=ITIH3 PE=1 SV=2	ITIH3	0.000688847	0.00968914
P01033	0.0939268	-0.0132347	0.517077	0.317029	0.180393	5	sp|P01033|TIMP1_HUMAN Metalloproteinase inhibitor 1 OS=Homo sapiens OX=9606 GN=TIMP1 PE=1 SV=1	TIMP1	0.884603	0.832956
P29401	-1.40666	-0.623189	-0.759426	0.142693	2.16483	5	sp|P29401|TKT_HUMAN Transketolase OS=Homo sapiens OX=9606 GN=TKT PE=1 SV=3	TKT	0.0187577	0.0836164
P04114	1.32605	0.71292	1.5509	-0.793491	-2.43035	4	sp|P04114|APOB_HUMAN Apolipoprotein B-100 OS=Homo sapiens OX=9606 GN=APOB PE=1 SV=3	APOB	0.00276505	0.0267959
P0C0L4	0.935035	0.773523	0.846891	-0.104626	-1.46896	4	sp|P0C0L4|CO4A_HUMAN Complement C4-A OS=Homo sapiens OX=9606 GN=C4A PE=1 SV=2	C4A	0.0127919	0.0493203
P10643	1.54045	0.951288	1.34549	-1.00471	-2.35302	4	sp|P10643|CO7_HUMAN Complement component C7 OS=Homo sapiens OX=9606 GN=C7 PE=1 SV=2	C7	0.00095526	0.0125919
P23528	-0.0192991	0.00567828	0.0474922	1.36856	-0.0939472	4	sp|P23528|COF1_HUMAN Cofilin-1 OS=Homo sapiens OX=9606 GN=CFL1 PE=1 SV=3	CFL1	0.244168	0.334445
P02462	-1.03017	-1.6948	-0.528522	-0.404337	2.3923	4	sp|P02462|CO4A1_HUMAN Collagen alpha-1(IV) chain OS=Homo sapiens OX=9606 GN=COL4A1 PE=1 SV=4	COL4A1	0.0518124	0.163085
P08572	0.18418	-0.185277	0.484936	-0.135569	1.22388	4	sp|P08572|CO4A2_HUMAN Collagen alpha-2(IV) chain OS=Homo sapiens OX=9606 GN=COL4A2 PE=1 SV=4	COL4A2	0.469239	0.546608
P35052	-0.611868	-0.397107	-1.10747	-0.701089	1.49911	4	sp|P35052|GPC1_HUMAN Glypican-1 OS=Homo sapiens OX=9606 GN=GPC1 PE=1 SV=2	GPC1	0.156127	0.290949
O60814	0.80093	1.16263	0.336349	0.897048	-1.07363	4	sp|O60814|H2B1K_HUMAN Histone H2B type 1-K OS=Homo sapiens OX=9606 GN=H2BC12 PE=1 SV=3	H2BC12	0.22872	0.361861
P68431	0.789914	1.4637	0.560654	0.856494	-1.41764	4	sp|P68431|H31_HUMAN Histone H3.1 OS=Homo sapiens OX=9606 GN=H3C1 PE=1 SV=2	H3C1H3C2H3C3H3C4H3C6H3C7H3C8H3C10H3C11H3C12	0.139646	0.27585
P03956	-2.35801	-1.9886	-2.07833	1.48718	0.39667	4	sp|P03956|MMP1_HUMAN Interstitial collagenase OS=Homo sapiens OX=9606 GN=MMP1 PE=1 SV=3	MMP1	0.000357046	0.00562495
P08254	-1.55263	-1.26973	-1.33697	1.34806	0.395679	4	sp|P08254|MMP3_HUMAN Stromelysin-1 OS=Homo sapiens OX=9606 GN=MMP3 PE=1 SV=2	MMP3	0.00125066	0.00894678
P26038	-1.12599	-0.872427	-0.98319	2.42673	-1.06701	4	sp|P26038|MOES_HUMAN Moesin OS=Homo sapiens OX=9606 GN=MSN PE=1 SV=3	MSN	0.137369	0.289912
Q02818	-0.393134	-0.139749	-0.366064	-0.836718	1.21963	4	sp|Q02818|NUCB1_HUMAN Nucleobindin-1 OS=Homo sapiens OX=9606 GN=NUCB1 PE=1 SV=4	NUCB1	0.460301	0.570524
P18669	-0.478061	-0.45399	-1.12455	0.427976	1.96715	4	sp|P18669|PGAM1_HUMAN Phosphoglycerate mutase 1 OS=Homo sapiens OX=9606 GN=PGAM1 PE=1 SV=2	PGAM1	0.0133157	0.0603652
P00747	0.361931	0.485917	0.679145	-1.12179	-1.34986	4	sp|P00747|PLMN_HUMAN Plasminogen OS=Homo sapiens OX=9606 GN=PLG PE=1 SV=2	PLG	0.0013382	0.00126944
P01008	0.298402	0.0250576	0.478488	0.798227	-0.250238	4	sp|P01008|ANT3_HUMAN Antithrombin-III OS=Homo sapiens OX=9606 GN=SERPINC1 PE=1 SV=1	SERPINC1	0.987798	0.988481
P50454	-0.26554	-0.459654	-0.468237	0.215262	1.74873	4	sp|P50454|SERPH_HUMAN Serpin H1 OS=Homo sapiens OX=9606 GN=SERPINH1 PE=1 SV=2	SERPINH1	0.0340667	0.0969278
Q01995	-0.649283	-1.41751	-1.11735	2.31357	-1.6171	4	sp|Q01995|TAGL_HUMAN Transgelin OS=Homo sapiens OX=9606 GN=TAGLN PE=1 SV=4	TAGLN	0.24902	0.414753
O00468	0.998528	0.26304	0.228186	-0.225559	-0.933937	3	sp|O00468|AGRIN_HUMAN Agrin OS=Homo sapiens OX=9606 GN=AGRN PE=1 SV=6	AGRN	0.0414602	0.0822001
P04083	-0.664705	-1.02882	-1.02886	0.713509	1.59236	3	sp|P04083|ANXA1_HUMAN Annexin A1 OS=Homo sapiens OX=9606 GN=ANXA1 PE=1 SV=2	ANXA1	0.00188731	0.0108417
P61769	-0.671509	-0.976889	-1.62258	1.85098	-0.657025	3	sp|P61769|B2MG_HUMAN Beta-2-microglobulin OS=Homo sapiens OX=9606 GN=B2M PE=1 SV=1	B2M	0.0717721	0.190882
P02748	0.616006	0.576837	0.656556	-0.807998	0.525068	3	sp|P02748|CO9_HUMAN Complement component C9 OS=Homo sapiens OX=9606 GN=C9 PE=1 SV=2	C9	0.149099	0.22516
P05452	-0.523529	-0.402098	-0.176344	-0.106329	1.71604	3	sp|P05452|TETN_HUMAN Tetranectin OS=Homo sapiens OX=9606 GN=CLEC3B PE=1 SV=3	CLEC3B	0.0866942	0.188734
P12110	0.0968188	0.0301774	0.330429	-0.597419	-0.176972	3	sp|P12110|CO6A2_HUMAN Collagen alpha-2(VI) chain OS=Homo sapiens OX=9606 GN=COL6A2 PE=1 SV=4	COL6A2	0.14364	0.0704292
Q9UI42	0.33171	-0.00529011	0.180067		-0.898613	3	sp|Q9UI42|CBPA4_HUMAN Carboxypeptidase A4 OS=Homo sapiens OX=9606 GN=CPA4 PE=1 SV=2	CPA4	0.0522575
P07585	1.67255	1.4776	0.649846	-1.17619	-0.900863	3	sp|P07585|PGS2_HUMAN Decorin OS=Homo sapiens OX=9606 GN=DCN PE=1 SV=1	DCN	0.00150412	0.011705
Q9UBP4	1.03452	0.958234	0.591351	-0.841488	-0.937581	3	sp|Q9UBP4|DKK3_HUMAN Dickkopf-related protein 3 OS=Homo sapiens OX=9606 GN=DKK3 PE=1 SV=2	DKK3	0.00152404	0.00231514
P68104	0.210181	0.478892	0.240141	1.45628	-0.694951	3	sp|P68104|EF1A1_HUMAN Elongation factor 1-alpha 1 OS=Homo sapiens OX=9606 GN=EEF1A1 PE=1 SV=1	EEF1A1	0.91605	0.935679
P24534	-0.0315554	-0.0661507	-0.288167	0.0965793	0.873251	3	sp|P24534|EF1B_HUMAN Elongation factor 1-beta OS=Homo sapiens OX=9606 GN=EEF1B2 PE=1 SV=3	EEF1B2	0.141842	0.139963
P00734	1.37381	1.2763	-0.266088	-0.337423	-2.13048	3	sp|P00734|THRB_HUMAN Prothrombin OS=Homo sapiens OX=9606 GN=F2 PE=1 SV=2	F2	0.0343631	0.124324
P62805	0.711533	0.786713	0.596898	0.49511	-0.26626	3	sp|P62805|H4_HUMAN Histone H4 OS=Homo sapiens OX=9606 GN=H4C1 PE=1 SV=2	H4C1H4C2H4C3H4C4H4C5H4C6H4C8H4C9H4C11H4C12H4C13H4C14H4C15H4C16	0.152518	0.139859
Q04756	0.723621	0.623607	0.949535	-0.44564	0.138524	3	sp|Q04756|HGFA_HUMAN Hepatocyte growth factor activator OS=Homo sapiens OX=9606 GN=HGFAC PE=1 SV=1	HGFAC	0.0356305	0.0351135
P10809	0.717604	1.44461	1.1941	0.446244	-1.59217	3	sp|P10809|CH60_HUMAN 60 kDa heat shock protein, mitochondrial OS=Homo sapiens OX=9606 GN=HSPD1 PE=1 SV=2	HSPD1	0.0398139	0.127325
P18065	1.55914	1.01287	1.16662	-0.801088	-1.63545	3	sp|P18065|IBP2_HUMAN Insulin-like growth factor-binding protein 2 OS=Homo sapiens OX=9606 GN=IGFBP2 PE=1 SV=2	IGFBP2	0.000813925	0.00717756
P17936	-1.2473	-1.37295	-1.17535	0.283024	-0.11822	3	sp|P17936|IBP3_HUMAN Insulin-like growth factor-binding protein 3 OS=Homo sapiens OX=9606 GN=IGFBP3 PE=1 SV=2	IGFBP3	0.0051565	0.00398164
P02533	-1.51157	-1.35953	-1.33083	1.56258	-0.224952	3	sp|P02533|K1C14_HUMAN Keratin, type I cytoskeletal 14 OS=Homo sapiens OX=9606 GN=KRT14 PE=1 SV=4	KRT14	0.0102631	0.0537852
P07195	-0.235865	-0.714782	-0.30812	0.652533	0.919563	3	sp|P07195|LDHB_HUMAN L-lactate dehydrogenase B chain OS=Homo sapiens OX=9606 GN=LDHB PE=1 SV=2	LDHB	0.0105275	0.0114491
Q08380	-0.459882	-0.258918	-0.163318	-0.123862	1.07082	3	sp|Q08380|LG3BP_HUMAN Galectin-3-binding protein OS=Homo sapiens OX=9606 GN=LGALS3BP PE=1 SV=1	LGALS3BP	0.12971	0.193306
Q14766	0.974723	0.493138	0.56133	-1.00468	0.0912236	3	sp|Q14766|LTBP1_HUMAN Latent-transforming growth factor beta-binding protein 1 OS=Homo sapiens OX=9606 GN=LTBP1 PE=1 SV=4	LTBP1	0.0401384	0.0872827
P02788	1.17957	1.52228	1.04445	-1.18232	-2.56237	3	sp|P02788|TRFL_HUMAN Lactotransferrin OS=Homo sapiens OX=9606 GN=LTF PE=1 SV=6	LTF	0.000704177	0.0106279
Q99497	0.695729	0.534938	0.475499	-0.372182	-0.643621	3	sp|Q99497|PARK7_HUMAN Parkinson disease protein 7 OS=Homo sapiens OX=9606 GN=PARK7 PE=1 SV=2	PARK7	0.0123703	0.00386139
P30101	0.699366	0.704676	0.56087	-0.365951	0.366822	3	sp|P30101|PDIA3_HUMAN Protein disulfide-isomerase A3 OS=Homo sapiens OX=9606 GN=PDIA3 PE=1 SV=4	PDIA3	0.111776	0.101263
Q92626	0.848119	0.0245269	0.462481	-0.139261	0.18309	3	sp|Q92626|PXDN_HUMAN Peroxidasin homolog OS=Homo sapiens OX=9606 GN=PXDN PE=1 SV=2	PXDN	0.299216	0.289634
P02753	0.367352	0.212713	0.894889	-1.16374	0.600744	3	sp|P02753|RET4_HUMAN Retinol-binding protein 4 OS=Homo sapiens OX=9606 GN=RBP4 PE=1 SV=3	RBP4	0.233131	0.355586
P62899	0.0604252	0.723477	0.557781	1.05409	-0.184819	3	sp|P62899|RL31_HUMAN Large ribosomal subunit protein eL31 OS=Homo sapiens OX=9606 GN=RPL31 PE=1 SV=1	RPL31	0.979691	0.982486
P36955	0.182761	0.26786	0.715399	0.546134	-0.702385	3	sp|P36955|PEDF_HUMAN Pigment epithelium-derived factor OS=Homo sapiens OX=9606 GN=SERPINF1 PE=1 SV=4	SERPINF1	0.354682	0.429016
O76061	-0.0407028	-0.183624	-0.0755083	0.308159	1.25401	3	sp|O76061|STC2_HUMAN Stanniocalcin-2 OS=Homo sapiens OX=9606 GN=STC2 PE=1 SV=1	STC2	0.0624395	0.0901509
P62736	-0.493769	-1.19388	-0.0969911	-0.30369	1.26953	2	sp|P62736|ACTA_HUMAN Actin, aortic smooth muscle OS=Homo sapiens OX=9606 GN=ACTA2 PE=1 SV=1	ACTA2	0.116865	0.230175
P05062	-0.890997	-1.21822	-1.51896	0.29881	1.70162	2	sp|P05062|ALDOB_HUMAN Fructose-bisphosphate aldolase B OS=Homo sapiens OX=9606 GN=ALDOB PE=1 SV=2	ALDOB	0.00463794	0.0307856
P09972						2	sp|P09972|ALDOC_HUMAN Fructose-bisphosphate aldolase C OS=Homo sapiens OX=9606 GN=ALDOC PE=1 SV=2	ALDOC
P02656	0.96005	0.782365	1.44915	-0.866218	-1.35238	2	sp|P02656|APOC3_HUMAN Apolipoprotein C-III OS=Homo sapiens OX=9606 GN=APOC3 PE=1 SV=1	APOC3	0.00106678	0.00622634
P02649	0.712833	0.294406	1.15884	0.591642	-0.755241	2	sp|P02649|APOE_HUMAN Apolipoprotein E OS=Homo sapiens OX=9606 GN=APOE PE=1 SV=1	APOE	0.169386	0.270512
P02749	0.512309	0.344074	1.02975	-0.0156907	-0.623944	2	sp|P02749|APOH_HUMAN Beta-2-glycoprotein 1 OS=Homo sapiens OX=9606 GN=APOH PE=1 SV=3	APOH	0.047828	0.0730429
Q05682	-1.12714	-0.906902	-0.834654	-0.483009	1.74634	2	sp|Q05682|CALD1_HUMAN Caldesmon OS=Homo sapiens OX=9606 GN=CALD1 PE=1 SV=3	CALD1	0.0544687	0.154602
O00622	0.315565	0.391293	0.339684	-1.02182	0.283273	2	sp|O00622|CCN1_HUMAN CCN family member 1 OS=Homo sapiens OX=9606 GN=CCN1 PE=1 SV=1	CCN1	0.163419	0.236949
P16070	0.290522	0.524126	0.274661	-0.845701	0.0881727	2	sp|P16070|CD44_HUMAN CD44 antigen OS=Homo sapiens OX=9606 GN=CD44 PE=1 SV=3	CD44	0.10475	0.133765
P13987	0.696373	0.212926	0.0721487	-0.724146	0.537992	2	sp|P13987|CD59_HUMAN CD59 glycoprotein OS=Homo sapiens OX=9606 GN=CD59 PE=1 SV=1	CD59	0.410954	0.485697
P55290	1.02145	0.736087	0.685873	-0.941029	0.0211559	2	sp|P55290|CAD13_HUMAN Cadherin-13 OS=Homo sapiens OX=9606 GN=CDH13 PE=1 SV=1	CDH13	0.0187744	0.0448407
O94985	-0.210339	-0.187903	-0.306971	0.293761	0.338219	2	sp|O94985|CSTN1_HUMAN Calsyntenin-1 OS=Homo sapiens OX=9606 GN=CLSTN1 PE=1 SV=1	CLSTN1	0.107218	0.00159828
P05997	1.53281	1.38639	0.298233	-0.817641	-0.764646	2	sp|P05997|CO5A2_HUMAN Collagen alpha-2(V) chain OS=Homo sapiens OX=9606 GN=COL5A2 PE=1 SV=3	COL5A2	0.00694678	0.0341819
Q12805	1.31556	0.818281	0.958204	-1.54301	-0.136648	2	sp|Q12805|FBLN3_HUMAN EGF-containing fibulin-like extracellular matrix protein 1 OS=Homo sapiens OX=9606 GN=EFEMP1 PE=1 SV=2	EFEMP1	0.00914572	0.0439656
P62942	-0.388315	-0.152566	-0.191965	0.473916	0.750746	2	sp|P62942|FKB1A_HUMAN Peptidyl-prolyl cis-trans isomerase FKBP1A OS=Homo sapiens OX=9606 GN=FKBP1A PE=1 SV=2	FKBP1A	0.0312829	0.00871384
O75369	-0.357841	-0.278978	-0.394812	-0.989836	1.24066	2	sp|O75369|FLNB_HUMAN Filamin-B OS=Homo sapiens OX=9606 GN=FLNB PE=1 SV=2	FLNB	0.503917	0.612311
Q06828	0.566201	0.355996	0.653801	-1.63402	-0.159792	2	sp|Q06828|FMOD_HUMAN Fibromodulin OS=Homo sapiens OX=9606 GN=FMOD PE=1 SV=2	FMOD	0.0283783	0.0850811
P19883	1.00624	0.887409	0.261552	-1.14985	0.122542	2	sp|P19883|FST_HUMAN Follistatin OS=Homo sapiens OX=9606 GN=FST PE=1 SV=2	FST	0.0470213	0.11523
Q14393	-0.155708	0.182424	0.044864	-0.13114	0.864878	2	sp|Q14393|GAS6_HUMAN Growth arrest-specific protein 6 OS=Homo sapiens OX=9606 GN=GAS6 PE=1 SV=3	GAS6	0.426189	0.446214
P02042	-0.386525	-0.317654	0.326515	0.519446	-1.46869	2	sp|P02042|HBD_HUMAN Hemoglobin subunit delta OS=Homo sapiens OX=9606 GN=HBD PE=1 SV=2	HBD	0.604048	0.691227
P02790	-0.918477	-0.713862	-0.381533	-0.189887	1.79343	2	sp|P02790|HEMO_HUMAN Hemopexin OS=Homo sapiens OX=9606 GN=HPX PE=1 SV=2	HPX	0.055031	0.150275
P11021	-0.410855	0.301964	0.310493	0.23056	0.88779	2	sp|P11021|BIP_HUMAN Endoplasmic reticulum chaperone BiP OS=Homo sapiens OX=9606 GN=HSPA5 PE=1 SV=2	HSPA5	0.267961	0.300342
P04792	-0.897763	-0.79414		-0.0617314	-0.123504	2	sp|P04792|HSPB1_HUMAN Heat shock protein beta-1 OS=Homo sapiens OX=9606 GN=HSPB1 PE=1 SV=2	HSPB1	0.0840324	0.00635009
Q92743	0.181175	0.566886	0.553468	0.419987	0.13359	2	sp|Q92743|HTRA1_HUMAN Serine protease HTRA1 OS=Homo sapiens OX=9606 GN=HTRA1 PE=1 SV=1	HTRA1	0.641152	0.479466
P01344	0.771078	0.854611	1.00567	-0.67369	-0.0685444	2	sp|P01344|IGF2_HUMAN Insulin-like growth factor 2 OS=Homo sapiens OX=9606 GN=IGF2 PE=1 SV=1	IGF2	0.0101917	0.0141816
P01308	-0.310928	0.937289	0.39433	0.257843	-0.71647	2	sp|P01308|INS_HUMAN Insulin OS=Homo sapiens OX=9606 GN=INS PE=1 SV=1	INS	0.307865	0.406394
P19827	1.08049	0.855735	1.07004	-1.02879	-0.470485	2	sp|P19827|ITIH1_HUMAN Inter-alpha-trypsin inhibitor heavy chain H1 OS=Homo sapiens OX=9606 GN=ITIH1 PE=1 SV=3	ITIH1	0.00193697	0.00461302
Q14624	0.712118	1.35453	0.706184	0.170445	-1.56907	2	sp|Q14624|ITIH4_HUMAN Inter-alpha-trypsin inhibitor heavy chain H4 OS=Homo sapiens OX=9606 GN=ITIH4 PE=1 SV=4	ITIH4	0.0316168	0.104787
P07942	0.429347	0.705003	0.675823	-0.296695	-0.207274	2	sp|P07942|LAMB1_HUMAN Laminin subunit beta-1 OS=Homo sapiens OX=9606 GN=LAMB1 PE=1 SV=2	LAMB1	0.0296827	0.00537466
Q14847	-0.604105	-0.357062	-0.203062	1.37251	-0.120048	2	sp|Q14847|LASP1_HUMAN LIM and SH3 domain protein 1 OS=Homo sapiens OX=9606 GN=LASP1 PE=1 SV=2	LASP1	0.0904819	0.176641
P13796	0.00437703	0.0632786	0.563528	0.656654	-0.791456	2	sp|P13796|PLSL_HUMAN Plastin-2 OS=Homo sapiens OX=9606 GN=LCP1 PE=1 SV=6	LCP1	0.604228	0.667959
P17931	-1.56116	-2.2154	-1.51996	1.16141	0.337982	2	sp|P17931|LEG3_HUMAN Galectin-3 OS=Homo sapiens OX=9606 GN=LGALS3 PE=1 SV=5	LGALS3	0.00099425	0.00949706
Q9Y4K0	-1.81184	-1.77231	-1.44166	-0.490565	2.24418	2	sp|Q9Y4K0|LOXL2_HUMAN Lysyl oxidase homolog 2 OS=Homo sapiens OX=9606 GN=LOXL2 PE=1 SV=1	LOXL2	0.0182111	0.0895206
P40925	0.7172	0.535586	0.514386	0.473614	-0.196396	2	sp|P40925|MDHC_HUMAN Malate dehydrogenase, cytoplasmic OS=Homo sapiens OX=9606 GN=MDH1 PE=1 SV=4	MDH1	0.238776	0.185477
P40926	-1.37567	-0.926717	-0.829798	-0.289336	1.7208	2	sp|P40926|MDHM_HUMAN Malate dehydrogenase, mitochondrial OS=Homo sapiens OX=9606 GN=MDH2 PE=1 SV=3	MDH2	0.0312752	0.109301
P02795	1.35156	1.1584	1.24418	-1.14738	-1.01767	2	sp|P02795|MT2_HUMAN Metallothionein-2 OS=Homo sapiens OX=9606 GN=MT2A PE=1 SV=1	MT2A	0.000233003	0.000113009
P14543		-0.897938	-0.89971	0.206967	0.260356	2	sp|P14543|NID1_HUMAN Nidogen-1 OS=Homo sapiens OX=9606 GN=NID1 PE=1 SV=3	NID1	0.0229244	0.000555762
P22392	-1.73348	-1.66991	-1.32542	2.13751	0.194327	2	sp|P22392|NDKB_HUMAN Nucleoside diphosphate kinase B OS=Homo sapiens OX=9606 GN=NME2 PE=1 SV=1	NME2	0.00404755	0.0344332
Q9UM47	-0.0506467	-0.0754842	-0.0819975		0.0390437	2	sp|Q9UM47|NOTC3_HUMAN Neurogenic locus notch homolog protein 3 OS=Homo sapiens OX=9606 GN=NOTCH3 PE=1 SV=2	NOTCH3	0.797413
O60462	0.482356	0.53755	0.687559	-0.705456	0.615005	2	sp|O60462|NRP2_HUMAN Neuropilin-2 OS=Homo sapiens OX=9606 GN=NRP2 PE=1 SV=3	NRP2	0.228547	0.305503
Q13219	-0.333791	-0.550363	-0.12927	0.475036	0.556216	2	sp|Q13219|PAPP1_HUMAN Pappalysin-1 OS=Homo sapiens OX=9606 GN=PAPPA PE=1 SV=3	PAPPA	0.0336421	0.0128454
P07737	-3.11961	-3.07245	-3.15936	1.66614		2	sp|P07737|PROF1_HUMAN Profilin-1 OS=Homo sapiens OX=9606 GN=PFN1 PE=1 SV=2	PFN1	8.27862e-05
P52209	-2.45888	-2.55361	-2.1819	0.921606	0.276202	2	sp|P52209|6PGD_HUMAN 6-phosphogluconate dehydrogenase, decarboxylating OS=Homo sapiens OX=9606 GN=PGD PE=1 SV=3	PGD	0.000153287	0.0017493
Q02809	-1.22277	-1.4953	-1.2575	-0.467389	1.2757	2	sp|Q02809|PLOD1_HUMAN Procollagen-lysine,2-oxoglutarate 5-dioxygenase 1 OS=Homo sapiens OX=9606 GN=PLOD1 PE=1 SV=2	PLOD1	0.0205438	0.0787045
P32119	0.379829	0.19154	0.368043	0.211464	0.135552	2	sp|P32119|PRDX2_HUMAN Peroxiredoxin-2 OS=Homo sapiens OX=9606 GN=PRDX2 PE=1 SV=5	PRDX2	0.652111	0.193272
P06454	0.372028	0.977327	0.790667	0.852051	-0.798687	2	sp|P06454|PTMA_HUMAN Prothymosin alpha OS=Homo sapiens OX=9606 GN=PTMA PE=1 SV=2	PTMA	0.259025	0.372846
P42766	-0.195628	-0.883388	-0.210164	1.0868	-3.3821	2	sp|P42766|RL35_HUMAN Large ribosomal subunit protein uL29 OS=Homo sapiens OX=9606 GN=RPL35 PE=1 SV=2	RPL35	0.583803	0.699772
P62266	1.07823	1.05186	1.30776	-0.413447	-1.35803	2	sp|P62266|RS23_HUMAN Small ribosomal subunit protein uS12 OS=Homo sapiens OX=9606 GN=RPS23 PE=1 SV=3	RPS23	0.00207782	0.0116458
P06703	-2.83832	-1.47459	-1.485	2.53973	-0.923657	2	sp|P06703|S10A6_HUMAN Protein S100-A6 OS=Homo sapiens OX=9606 GN=S100A6 PE=1 SV=1	S100A6	0.0407523	0.148554
Q8NC51	0.00248325	0.891787	0.113036	0.386047	0.723262	2	sp|Q8NC51|SERB1_HUMAN SERPINE1 mRNA-binding protein 1 OS=Homo sapiens OX=9606 GN=SERBP1 PE=1 SV=2	SERBP1	0.601318	0.607223
P20848	-0.322043	-0.0284739	-0.0616064	-0.371614	1.12557	2	sp|P20848|A1ATR_HUMAN Alpha-1-antitrypsin-related protein OS=Homo sapiens OX=9606 GN=SERPINA2 PE=1 SV=2	SERPINA2	0.342549	0.433869
P07093	-0.475685	-0.509244	-0.355016	0.474913	0.123398	2	sp|P07093|GDN_HUMAN Glia-derived nexin OS=Homo sapiens OX=9606 GN=SERPINE2 PE=1 SV=1	SERPINE2	0.051267	0.014047
P00441	-1.5328	-1.43473	-1.3057	-0.211216	1.9211	2	sp|P00441|SODC_HUMAN Superoxide dismutase [Cu-Zn] OS=Homo sapiens OX=9606 GN=SOD1 PE=1 SV=2	SOD1	0.0121	0.0649977
P35443	-0.712651	0.293904	0.272491	-0.668382	0.624353	2	sp|P35443|TSP4_HUMAN Thrombospondin-4 OS=Homo sapiens OX=9606 GN=THBS4 PE=1 SV=2	THBS4	0.962315	0.969532
O00300	-1.296	-0.640051	-1.21732	0.241273	0.652629	2	sp|O00300|TR11B_HUMAN Tumor necrosis factor receptor superfamily member 11B OS=Homo sapiens OX=9606 GN=TNFRSF11B PE=1 SV=3	TNFRSF11B	0.00631768	0.0165769
P06753-2	-0.19488	-0.251718	0.391668	-0.546452	1.18538	2	sp|P06753-2|TPM3_HUMAN Isoform 2 of Tropomyosin alpha-3 chain OS=Homo sapiens OX=9606 GN=TPM3	TPM3	0.57858	0.661521
Q6SA08	-0.823918	-0.753779	0.51295	-1.45692	-0.484018	2	sp|Q6SA08|TSSK4_HUMAN Testis-specific serine/threonine-protein kinase 4 OS=Homo sapiens OX=9606 GN=TSSK4 PE=1 SV=1	TSSK4	0.311631	0.424643
P68371	-1.01684	-0.453397	-0.281733	-0.350872	-0.902209	2	sp|P68371|TBB4B_HUMAN Tubulin beta-4B chain OS=Homo sapiens OX=9606 GN=TUBB4B PE=1 SV=1	TUBB4B	0.915076	0.911591
P10599	0.30502	0.546095	0.211935	1.23055	-1.5863	2	sp|P10599|THIO_HUMAN Thioredoxin OS=Homo sapiens OX=9606 GN=TXN PE=1 SV=3	TXN	0.534455	0.649427
P22314	-1.76356	-0.909604	-1.39129	-0.155149	0.412558	2	sp|P22314|UBA1_HUMAN Ubiquitin-like modifier-activating enzyme 1 OS=Homo sapiens OX=9606 GN=UBA1 PE=1 SV=3	UBA1	0.00992993	0.0304335
P0CG47	-1.20605	-0.107731	-1.61228	2.45099	-2.3397	2	sp|P0CG47|UBB_HUMAN Polyubiquitin-B OS=Homo sapiens OX=9606 GN=UBB PE=1 SV=1	UBB	0.480263	0.621105
P13611	0.157303	0.491017	0.0998943	-0.106081	0.882195	2	sp|P13611|CSPG2_HUMAN Versican core protein OS=Homo sapiens OX=9606 GN=VCAN PE=1 SV=3	VCAN	0.744313	0.752076
O95497	0.130603	0.238902	0.512821	-0.523481	1.01867	2	sp|O95497|VNN1_HUMAN Pantetheinase OS=Homo sapiens OX=9606 GN=VNN1 PE=1 SV=2	VNN1	0.930567	0.942434
Q2M389	-1.7293	-2.26822	-2.27306		1.21801	2	sp|Q2M389|WASC4_HUMAN WASH complex subunit 4 OS=Homo sapiens OX=9606 GN=WASHC4 PE=1 SV=2	WASHC4	0.000890665
O75083	-1.3131	-0.422184	-0.416243	1.63024	0.162683	2	sp|O75083|WDR1_HUMAN WD repeat-containing protein 1 OS=Homo sapiens OX=9606 GN=WDR1 PE=1 SV=4	WDR1	0.0279366	0.0947402
P31946	-0.343916	-0.166016	-0.437747	0.900241	1.04781	2	sp|P31946|1433B_HUMAN 14-3-3 protein beta/alpha OS=Homo sapiens OX=9606 GN=YWHAB PE=1 SV=3	YWHAB	0.00527474	0.0015841
P62258	-0.226389	0.306154	-1.89607	0.467095	0.132601	2	sp|P62258|1433E_HUMAN 14-3-3 protein epsilon OS=Homo sapiens OX=9606 GN=YWHAE PE=1 SV=1	YWHAE	0.232698	0.3724

### Sheet: B. UniProtKB Gallus gallus
protein	SHED.1	SHED.2	SHED.3	SHED+RETINA.1	SHED+RETINA.2	NOP	Description	gene	LIMMA	TTEST
P53478	-0.308903	-0.237474	0.0051171	0.0475389	0.162049	16	sp|P53478|ACT5_CHICK Actin, cytoplasmic type 5 OS=Gallus gallus OX=9031 PE=3 SV=1	ACTB	0.397143	0.115636
A0A8V0ZHF5	0.754605	0.742311	0.819329	-0.436331	-0.414323	10	tr|A0A8V0ZHF5|A0A8V0ZHF5_CHICK Thrombospondin 1 OS=Gallus gallus OX=9031 GN=THBS1 PE=1 SV=1	THBS1	0.00636456	4.16397e-05
A0A8V1A1C6	0.296561	-0.293806	0.0366556	-0.796835	1.09952	7	tr|A0A8V1A1C6|A0A8V1A1C6_CHICK Follistatin like 1 OS=Gallus gallus OX=9031 GN=FSTL1 PE=1 SV=1	FSTL1	0.820837	0.863824
A0A8V0XGL8	-0.957204	-1.32019	-0.527123	-0.157876	0.715973	7	tr|A0A8V0XGL8|A0A8V0XGL8_CHICK Vimentin OS=Gallus gallus OX=9031 GN=VIM PE=1 SV=1	VIM	0.0263696	0.0702291
P02457	1.61413	1.06653	1.14302	-1.0026	-0.969856	6	sp|P02457|CO1A1_CHICK Collagen alpha-1(I) chain OS=Gallus gallus OX=9031 GN=COL1A1 PE=1 SV=3	COL1A1	0.000378051	0.00200109
P02467	1.29842	0.679783	0.557324	-0.0351652	-1.90903	5	sp|P02467|CO1A2_CHICK Collagen alpha-2(I) chain OS=Gallus gallus OX=9031 GN=COL1A2 PE=1 SV=3	COL1A2	0.0204238	0.0962392
A0A8V0X4F7	0.243876	0.171414	-0.0253317	1.39162	-0.989743	3	tr|A0A8V0X4F7|A0A8V0X4F7_CHICK Fructose-bisphosphate aldolase OS=Gallus gallus OX=9031 GN=ALDOA PE=1 SV=1	ALDOA	0.919724	0.941712
P11722	-0.177081	-0.0756332	-0.0991231	-1.10315	0.729017	3	sp|P11722|FINC_CHICK Fibronectin OS=Gallus gallus OX=9031 GN=FN1 PE=2 SV=4	FN1	0.903504	0.925166
P09203	-1.77055	-0.713781	-1.09094	0.370472	0.391408	3	sp|P09203|TBB1_CHICK Tubulin beta-1 chain OS=Gallus gallus OX=9031 PE=2 SV=1	TBB1	0.00699207	0.0291534
A0A8V1A472	0.107172	0.0387319	0.177039	-0.205115	0.381609	3	tr|A0A8V1A472|A0A8V1A472_CHICK Tropomyosin 3 OS=Gallus gallus OX=9031 GN=TPM3 PE=1 SV=1	TPM3	0.956006	0.936624
Q5ZKC9	0.0511484	0.950381	0.402951	0.824526	-0.1603	3	sp|Q5ZKC9|1433Z_CHICK 14-3-3 protein zeta OS=Gallus gallus OX=9031 GN=YWHAZ PE=2 SV=1	YWHAZ	0.773605	0.802738
P05094	-0.689829	-0.419062	-0.54789	-0.683558	1.07018	2	sp|P05094|ACTN1_CHICK Alpha-actinin-1 OS=Gallus gallus OX=9031 GN=ACTN1 PE=1 SV=3	ACTN1	0.213552	0.341607
Q90835	0.270291	0.407958	0.121185	1.11553	-0.633193	2	sp|Q90835|EF1A_CHICK Elongation factor 1-alpha 1 OS=Gallus gallus OX=9031 GN=EEF1A PE=2 SV=1	EEF1A	0.964051	0.971839
P51913	0.620055	0.0853288	0.52898	-1.07018	-0.375846	2	sp|P51913|ENOA_CHICK Alpha-enolase OS=Gallus gallus OX=9031 GN=ENO1 PE=2 SV=2	ENO1	0.0217311	0.0429821
P0C1H3	0.592308	0.897828	0.473585	0.457564	-0.397534	2	sp|P0C1H3|H2B1_CHICK Histone H2B 1/2/3/4/6 OS=Gallus gallus OX=9031 GN=H2B-I PE=1 SV=2	H2B-IH2B-IIH2B-IIIH2B-IVH2B-VI	0.154376	0.179409
F1ND88	-1.38647	-0.941409	-1.69373	0.940979	0.847973	2	tr|F1ND88|F1ND88_CHICK Insulin-like growth factor-binding protein 5 OS=Gallus gallus OX=9031 GN=IGFBP5 PE=4 SV=3	IGFBP5	0.000570551	0.00427728
Q5ZLN1	-0.445886	-0.235258	-1.18323	0.997932	0.500829	2	sp|Q5ZLN1|PGAM1_CHICK Phosphoglycerate mutase 1 OS=Gallus gallus OX=9031 GN=PGAM1 PE=1 SV=3	PGAM1	0.0141607	0.0455422
A0A8V0YNY1	1.60686	1.22193	0.487884	-1.34238	-0.573845	2	tr|A0A8V0YNY1|A0A8V0YNY1_CHICK SPARC OS=Gallus gallus OX=9031 GN=SPARC PE=3 SV=1	SPARC	0.00339974	0.0273772
P00940	-0.36438	-0.962922	-0.273983	0.167208	1.56387	2	sp|P00940|TPIS_CHICK Triosephosphate isomerase OS=Gallus gallus OX=9031 GN=TPI1 PE=1 SV=2	TPI1	0.0290199	0.0985656
P02552	-2.5063	-2.13615	-2.24717	0.726567	1.18477	2	sp|P02552|TBA1A_CHICK Tubulin alpha-1A chain OS=Gallus gallus OX=9031 GN=TUBA1A PE=1 SV=2	TUBA1A	4.3065e-05	0.000688197
